# Structural Host-Virus Interactome Profiling of Intact Infected Cells

**DOI:** 10.1101/2023.12.03.569778

**Authors:** Boris Bogdanow, Lars Mühlberg, Iris Gruska, Barbara Vetter, Julia Ruta, Arne Elofsson, Lüder Wiebusch, Fan Liu

## Abstract

Virus-host protein-protein interactions (PPIs) are fundamental to viral infections, yet high-resolution identification within the native context of intact infected cells has remained an unsolved challenge. Here, we developed structural host-virus interactome profiling (SHVIP) that combines *in situ* cross-linking mass spectrometry with the enrichment of newly synthesized viral proteins from infected cells. We established SHVIP using herpes simplex virus type 1 and obtained 739 PPIs based on 6,194 cross-links from productively infected cells. SHVIP captures PPIs across intracellular compartments and at the intact host endomembrane system. It resolves PPIs to the protein domain level and seamlessly integrates with AlphaFold-based structural modeling, facilitating detailed predictions of PPI sites within structured and intrinsically disordered regions. We show that SHVIP captures parts of the virus-host PPI space that are elusive to traditional interaction proteomics approaches. By selectively disrupting several newly identified virus-host PPIs, we confirm SHVIP’s ability to uncover genuine virus-host PPIs in the intact complex environment of infected cells.
