## Supplementary Table 4 for "Structural Host-Virus Interactome Profiling of Intact Infected Cells"

### Sheet: AF2_models
Supplementary Table 4. Dimeric Models above pDockQ 0.23 and with at least 50% satisfied inter-links (sheet 1) and distance measurments of corresponding inter-links (sheet 2)
Dimer	Gene_names	Model_rank	pDockQ	Fraction_satisfied	XL_count_ordered	Species
P06477-P10185	gH-gL	ranked_0	0.72155	1	1	virus-virus
Q93077-Q99877	H2AC6-H2BC15	ranked_0	0.720576	1	1	host-host
P16104-Q99877	H2AX-H2BC15	ranked_0	0.720529	1	3	host-host
Q99877-Q99878	H2BC15-H2AC14	ranked_0	0.719537	1	1	host-host
P60709-P62328	ACTB-TMSB4X	ranked_3	0.719408	1	7	host-host
P16104-P57053	H2AX-H2BS1	ranked_0	0.717489	1	1	host-host
P0C0S5-P57053	H2AZ1-H2BS1	ranked_1	0.717266	1	1	host-host
P57053-Q16777	H2BS1-H2AC20	ranked_0	0.717187	1	2	host-host
P57053-Q99878	H2BS1-H2AC14	ranked_0	0.715834	1	1	host-host
P0C0S5-Q99877	H2AZ1-H2BC15	ranked_0	0.71489	0.5	4	host-host
Q16777-Q99877	H2AC20-H2BC15	ranked_4	0.714123	0.88	8	host-host
P16104-P62805	H2AX-H4C1	ranked_0	0.705103	1	1	host-host
P62805-Q93077	H4C1-H2AC6	ranked_0	0.702355	1	2	host-host
P61981-P63104	YWHAG-YWHAZ	ranked_0	0.700661	0.57	7	host-host
P07737-P60709	PFN1-ACTB	ranked_0	0.700444	0.5	4	host-host
P62258-P63104	YWHAE-YWHAZ	ranked_0	0.700264	1	3	host-host
P27348-P61981	YWHAQ-YWHAG	ranked_0	0.700128	1	2	host-host
P62805-Q16777	H4C1-H2AC20	ranked_1	0.699783	1	2	host-host
P31946-P61981	YWHAB-YWHAG	ranked_4	0.69942	1	1	host-host
P27348-P31946	YWHAQ-YWHAB	ranked_1	0.698976	0.5	2	host-host
P27348-P63104	YWHAQ-YWHAZ	ranked_1	0.698781	0.67	6	host-host
P31946-P63104	YWHAB-YWHAZ	ranked_2	0.697793	0.6	5	host-host
P13667-P14625	PDIA4-HSP90B1	ranked_0	0.690711	0.56	16	host-host
P36578-P46779	RPL4-RPL28	ranked_0	0.688061	1	1	host-host
P62805-P84243	H4C1-H3-3A	ranked_3	0.681171	0.83	6	host-host
P61513-P62917	RPL37A-RPL8	ranked_0	0.678227	0.67	9	host-host
P57053-P62805	H2BS1-H4C1	ranked_0	0.672256	0.5	2	host-host
P61224-Q9H4G4	RAP1B-GLIPR2	ranked_0	0.666971	1	1	host-host
P10226-P12004	UL42-PCNA	ranked_0	0.656192	1	1	virus-host
P27824-P30101	CANX-PDIA3	ranked_0	0.65382	0.8	5	host-host
P62805-Q99877	H4C1-H2BC15	ranked_1	0.647595	0.5	8	host-host
P57053-Q99877	H2BS1-H2BC15	ranked_1	0.639672	0.67	3	host-host
P26373-P46776	RPL13-RPL27A	ranked_2	0.632504	1	1	host-host
P04293-P10226	UL30-UL42	ranked_0	0.628069	1	1	virus-virus
P0C0S5-P84243	H2AZ1-H3-3A	ranked_0	0.623691	1	1	host-host
P42766-P62750	RPL35-RPL23A	ranked_0	0.62237	1	1	host-host
P18124-P36578	RPL7-RPL4	ranked_0	0.622203	1	1	host-host
P04083-P08758	ANXA1-ANXA5	ranked_2	0.617732	1	2	host-host
P04844-P27797	RPN2-CALR	ranked_1	0.6153	0.5	2	host-host
P49755-Q02818	TMED10-NUCB1	ranked_2	0.60272	0.67	3	host-host
P27824-Q69091	CANX-gD	ranked_0	0.584474	1	1	host-virus
P23284-P30101	PPIB-PDIA3	ranked_1	0.556279	0.5	6	host-host
P49207-P61353	RPL34-RPL27	ranked_1	0.553151	0.5	2	host-host
P06485-P62979	US2-RPS27A	ranked_3	0.547844	0.67	3	virus-host
P23284-P27824	PPIB-CANX	ranked_1	0.520767	1	5	host-host
P60709-Q14847	ACTB-LASP1	ranked_1	0.519864	0.5	2	host-host
P84243-Q99877	H3-3A-H2BC15	ranked_1	0.519327	1	3	host-host
P04487-P62937	US11-PPIA	ranked_1	0.508889	1	1	virus-host
P11142-P60709	HSPA8-ACTB	ranked_1	0.495671	1	1	host-host
P10229-Q13641	UL45-TPBG	ranked_0	0.494349	1	1	virus-host
P10233-P62937	UL49-PPIA	ranked_1	0.438574	1	1	virus-host
P10229-P49755	UL45-TMED10	ranked_0	0.428664	1	1	virus-host
P03170-P62937	US12-PPIA	ranked_0	0.405626	1	1	virus-host
P49755-Q9BVK6	TMED10-TMED9	ranked_0	0.393143	0.5	4	host-host
P07737-P10233	PFN1-UL49	ranked_0	0.392795	1	1	host-virus
P23284-Q15293	PPIB-RCN1	ranked_2	0.324078	0.5	2	host-host
P10229-P23284	UL45-PPIB	ranked_0	0.320149	0.5	2	virus-host
P09429-P60709	HMGB1-ACTB	ranked_1	0.303852	1	1	host-host
P16070-Q69091	CD44-gD	ranked_1	0.285773	1	1	host-virus
P09651-P10233	HNRNPA1-UL49	ranked_4	0.272905	1	1	host-virus
P39023-P40429	RPL3-RPL13A	ranked_0	0.271326	1	2	host-host
P10185-P23284	gL-PPIB	ranked_2	0.264571	1	1	virus-host
P11021-Q69091	HSPA5-gD	ranked_1	0.260629	1	1	host-virus
P62913-P63241	RPL11-EIF5A	ranked_1	0.247676	1	1	host-host
P10233-P22626	UL49-HNRNPA2B1	ranked_1	0.247429	1	1	virus-host
P13987-Q69091	CD59-gD	ranked_3	0.246844	0.5	2	host-virus
P46776-Q07020	RPL27A-RPL18	ranked_4	0.238751	1	1	host-host
P09429-Q99877	HMGB1-H2BC15	ranked_0	0.231699	1	1	host-host

### Sheet: mapped_XLs
Dimer	Gene_names	Model_rank	pDockQ	XL_residue_A	XL_residue_B	Distance[A]	Species
P03170-P62937	US12-PPIA	ranked_0	0.405626	31	125	28.8803	virus-host
P04083-P08758	ANXA1-ANXA5	ranked_2	0.617732	166	309	19.7286	host-host
P04083-P08758	ANXA1-ANXA5	ranked_2	0.617732	250	309	28.4803	host-host
P04293-P10226	UL30-UL42	ranked_0	0.628069	1189	105	16.3865	virus-virus
P04487-P62937	US11-PPIA	ranked_1	0.508889	20	76	11.6835	virus-host
P04844-P27797	RPN2-CALR	ranked_1	0.6153	311	360	23.3756	host-host
P04844-P27797	RPN2-CALR	ranked_1	0.6153	311	153	56.5368	host-host
P06477-P10185	gH-gL	ranked_0	0.72155	60	127	14.9894	virus-virus
P06485-P62979	US2-RPS27A	ranked_3	0.547844	68	33	31.4571	virus-host
P06485-P62979	US2-RPS27A	ranked_3	0.547844	68	48	40.4398	virus-host
P06485-P62979	US2-RPS27A	ranked_3	0.547844	68	6	31.8883	virus-host
P07737-P10233	PFN1-UL49	ranked_0	0.392795	91	249	14.4562	host-virus
P07737-P60709	PFN1-ACTB	ranked_0	0.700444	108	61	62.8118	host-host
P07737-P60709	PFN1-ACTB	ranked_0	0.700444	108	113	27.5972	host-host
P07737-P60709	PFN1-ACTB	ranked_0	0.700444	126	326	38.0706	host-host
P07737-P60709	PFN1-ACTB	ranked_0	0.700444	126	113	16.7724	host-host
P09429-P60709	HMGB1-ACTB	ranked_1	0.303852	114	50	15.7342	host-host
P09429-Q99877	HMGB1-H2BC15	ranked_0	0.231699	114	117	33.9302	host-host
P09651-P10233	HNRNPA1-UL49	ranked_4	0.272905	78	249	33.514	host-virus
P0C0S5-P57053	H2AZ1-H2BS1	ranked_1	0.717266	16	121	19.0064	host-host
P0C0S5-P84243	H2AZ1-H3-3A	ranked_0	0.623691	123	116	34.2356	host-host
P0C0S5-Q99877	H2AZ1-H2BC15	ranked_0	0.71489	5	117	52.0663	host-host
P0C0S5-Q99877	H2AZ1-H2BC15	ranked_0	0.71489	5	121	46.3796	host-host
P0C0S5-Q99877	H2AZ1-H2BC15	ranked_0	0.71489	16	117	24.3387	host-host
P0C0S5-Q99877	H2AZ1-H2BC15	ranked_0	0.71489	16	121	18.9935	host-host
P10185-P23284	gL-PPIB	ranked_2	0.264571	127	116	26.6092	virus-host
P10226-P12004	UL42-PCNA	ranked_0	0.656192	254	254	21.1791	virus-host
P10229-P23284	UL45-PPIB	ranked_0	0.320149	100	84	42.9855	virus-host
P10229-P23284	UL45-PPIB	ranked_0	0.320149	100	186	18.3242	virus-host
P10229-P49755	UL45-TMED10	ranked_0	0.428664	100	75	23.2802	virus-host
P10229-Q13641	UL45-TPBG	ranked_0	0.494349	100	328	30.5098	virus-host
P10233-P22626	UL49-HNRNPA2B1	ranked_1	0.247429	94	249	32.035	virus-host
P10233-P62937	UL49-PPIA	ranked_1	0.438574	249	76	30.0879	virus-host
P11021-Q69091	HSPA5-gD	ranked_1	0.260629	621	45	30.1956	host-virus
P11142-P60709	HSPA8-ACTB	ranked_1	0.495671	345	328	33.6012	host-host
P13667-P14625	PDIA4-HSP90B1	ranked_0	0.690711	103	597	51.6561	host-host
P13667-P14625	PDIA4-HSP90B1	ranked_0	0.690711	103	633	47.6021	host-host
P13667-P14625	PDIA4-HSP90B1	ranked_0	0.690711	245	547	80.4319	host-host
P13667-P14625	PDIA4-HSP90B1	ranked_0	0.690711	245	597	59.9519	host-host
P13667-P14625	PDIA4-HSP90B1	ranked_0	0.690711	294	142	72.742	host-host
P13667-P14625	PDIA4-HSP90B1	ranked_0	0.690711	366	161	42.7679	host-host
P13667-P14625	PDIA4-HSP90B1	ranked_0	0.690711	366	348	33.8959	host-host
P13667-P14625	PDIA4-HSP90B1	ranked_0	0.690711	366	455	27.8036	host-host
P13667-P14625	PDIA4-HSP90B1	ranked_0	0.690711	366	508	42.8047	host-host
P13667-P14625	PDIA4-HSP90B1	ranked_0	0.690711	437	348	23.0879	host-host
P13667-P14625	PDIA4-HSP90B1	ranked_0	0.690711	437	455	22.3035	host-host
P13667-P14625	PDIA4-HSP90B1	ranked_0	0.690711	509	348	25.9839	host-host
P13667-P14625	PDIA4-HSP90B1	ranked_0	0.690711	533	473	21.8524	host-host
P13667-P14625	PDIA4-HSP90B1	ranked_0	0.690711	533	508	19.5378	host-host
P13667-P14625	PDIA4-HSP90B1	ranked_0	0.690711	570	603	21.0492	host-host
P13667-P14625	PDIA4-HSP90B1	ranked_0	0.690711	582	597	24.5383	host-host
P13987-Q69091	CD59-gD	ranked_3	0.246844	63	45	26.8737	host-virus
P13987-Q69091	CD59-gD	ranked_3	0.246844	90	211	44.4787	host-virus
P16070-Q69091	CD44-gD	ranked_1	0.285773	158	45	28.0586	host-virus
P16104-P57053	H2AX-H2BS1	ranked_0	0.717489	10	121	27.2083	host-host
P16104-P62805	H2AX-H4C1	ranked_0	0.705103	37	92	25.4251	host-host
P16104-Q99877	H2AX-H2BC15	ranked_0	0.720529	10	117	33.2655	host-host
P16104-Q99877	H2AX-H2BC15	ranked_0	0.720529	10	121	27.311	host-host
P16104-Q99877	H2AX-H2BC15	ranked_0	0.720529	37	35	14.2272	host-host
P18124-P36578	RPL7-RPL4	ranked_0	0.622203	48	333	13.4154	host-host
P23284-P27824	PPIB-CANX	ranked_1	0.520767	84	90	26.3805	host-host
P23284-P27824	PPIB-CANX	ranked_1	0.520767	116	170	33.6791	host-host
P23284-P27824	PPIB-CANX	ranked_1	0.520767	116	90	15.7223	host-host
P23284-P27824	PPIB-CANX	ranked_1	0.520767	165	90	17.6044	host-host
P23284-P27824	PPIB-CANX	ranked_1	0.520767	186	210	28.9276	host-host
P23284-P30101	PPIB-PDIA3	ranked_1	0.556279	116	332	36.9959	host-host
P23284-P30101	PPIB-PDIA3	ranked_1	0.556279	116	417	19.5085	host-host
P23284-P30101	PPIB-PDIA3	ranked_1	0.556279	116	425	33.4232	host-host
P23284-P30101	PPIB-PDIA3	ranked_1	0.556279	186	129	41.227	host-host
P23284-P30101	PPIB-PDIA3	ranked_1	0.556279	186	417	46.2006	host-host
P23284-P30101	PPIB-PDIA3	ranked_1	0.556279	84	466	31.3976	host-host
P23284-Q15293	PPIB-RCN1	ranked_2	0.324078	116	86	29.6899	host-host
P23284-Q15293	PPIB-RCN1	ranked_2	0.324078	186	86	49.413	host-host
P26373-P46776	RPL13-RPL27A	ranked_2	0.632504	174	119	15.3362	host-host
P31946-P63104	YWHAB-YWHAZ	ranked_2	0.697793	158	117	70.544	host-host
P27348-P63104	YWHAQ-YWHAZ	ranked_1	0.698781	158	115	70.4985	host-host
P61981-P63104	YWHAG-YWHAZ	ranked_0	0.700661	122	152	56.4005	host-host
P61981-P63104	YWHAG-YWHAZ	ranked_0	0.700661	122	120	54.4977	host-host
P27348-P31946	YWHAQ-YWHAB	ranked_1	0.698976	122	117	54.2135	host-host
P61981-P63104	YWHAG-YWHAZ	ranked_0	0.700661	122	142	49.6348	host-host
P31946-P63104	YWHAB-YWHAZ	ranked_2	0.697793	120	51	38.4174	host-host
P27348-P63104	YWHAQ-YWHAZ	ranked_1	0.698781	120	49	38.2523	host-host
P62258-P63104	YWHAE-YWHAZ	ranked_0	0.700264	11	73	17.9225	host-host
P61981-P63104	YWHAG-YWHAZ	ranked_0	0.700661	1	74	16.2276	host-host
P27824-P30101	CANX-PDIA3	ranked_0	0.65382	89	130	32.807	host-host
P27824-P30101	CANX-PDIA3	ranked_0	0.65382	90	104	34.7229	host-host
P27824-P30101	CANX-PDIA3	ranked_0	0.65382	90	130	30.4307	host-host
P27824-P30101	CANX-PDIA3	ranked_0	0.65382	90	332	33.9744	host-host
P27824-P30101	CANX-PDIA3	ranked_0	0.65382	90	466	45.4907	host-host
P27824-Q69091	CANX-gD	ranked_0	0.584474	227	211	25.6216	host-virus
P27348-P63104	YWHAQ-YWHAZ	ranked_1	0.698781	11	74	15.4172	host-host
P27348-P63104	YWHAQ-YWHAZ	ranked_1	0.698781	11	68	15.2075	host-host
P61981-P63104	YWHAG-YWHAZ	ranked_0	0.700661	11	69	15.0617	host-host
P62258-P63104	YWHAE-YWHAZ	ranked_0	0.700264	11	69	15.0262	host-host
P31946-P63104	YWHAB-YWHAZ	ranked_2	0.697793	11	70	14.9716	host-host
P31946-P63104	YWHAB-YWHAZ	ranked_2	0.697793	11	85	12.6524	host-host
P36578-P46779	RPL4-RPL28	ranked_0	0.688061	294	47	17.5462	host-host
P39023-P40429	RPL3-RPL13A	ranked_0	0.271326	154	159	18.0353	host-host
P39023-P40429	RPL3-RPL13A	ranked_0	0.271326	155	159	14.425	host-host
P42766-P62750	RPL35-RPL23A	ranked_0	0.62237	19	115	16.1746	host-host
P46776-Q07020	RPL27A-RPL18	ranked_4	0.238751	92	97	20.4236	host-host
P49207-P61353	RPL34-RPL27	ranked_1	0.553151	105	128	17.695	host-host
P49207-P61353	RPL34-RPL27	ranked_1	0.553151	19	133	50.3734	host-host
P49755-Q02818	TMED10-NUCB1	ranked_2	0.60272	140	280	16.1632	host-host
P49755-Q02818	TMED10-NUCB1	ranked_2	0.60272	145	99	31.8719	host-host
P49755-Q02818	TMED10-NUCB1	ranked_2	0.60272	145	71	36.3091	host-host
P49755-Q9BVK6	TMED10-TMED9	ranked_0	0.393143	133	160	28.442	host-host
P49755-Q9BVK6	TMED10-TMED9	ranked_0	0.393143	133	71	65.0063	host-host
P49755-Q9BVK6	TMED10-TMED9	ranked_0	0.393143	145	160	17.7927	host-host
P49755-Q9BVK6	TMED10-TMED9	ranked_0	0.393143	87	160	47.6475	host-host
P57053-P62805	H2BS1-H4C1	ranked_0	0.672256	121	13	30.5907	host-host
P57053-P62805	H2BS1-H4C1	ranked_0	0.672256	121	78	38.9931	host-host
P57053-Q16777	H2BS1-H2AC20	ranked_0	0.717187	121	10	27.4119	host-host
P57053-Q16777	H2BS1-H2AC20	ranked_0	0.717187	86	37	21.0416	host-host
P57053-Q99877	H2BS1-H2BC15	ranked_1	0.639672	121	109	34.9975	host-host
P57053-Q99877	H2BS1-H2BC15	ranked_1	0.639672	121	117	39.1243	host-host
P57053-Q99877	H2BS1-H2BC15	ranked_1	0.639672	86	35	33.1843	host-host
P57053-Q99878	H2BS1-H2AC14	ranked_0	0.715834	16	121	12.8038	host-host
P60709-P62328	ACTB-TMSB4X	ranked_3	0.719408	328	12	20.732	host-host
P60709-P62328	ACTB-TMSB4X	ranked_3	0.719408	328	15	21.7713	host-host
P60709-P62328	ACTB-TMSB4X	ranked_3	0.719408	61	26	13.4586	host-host
P60709-P62328	ACTB-TMSB4X	ranked_3	0.719408	113	4	20.0154	host-host
P60709-P62328	ACTB-TMSB4X	ranked_3	0.719408	326	12	24.0374	host-host
P60709-P62328	ACTB-TMSB4X	ranked_3	0.719408	50	26	19.3311	host-host
P60709-P62328	ACTB-TMSB4X	ranked_3	0.719408	61	32	12.4705	host-host
P60709-Q14847	ACTB-LASP1	ranked_1	0.519864	315	75	41.9575	host-host
P60709-Q14847	ACTB-LASP1	ranked_1	0.519864	50	17	21.7936	host-host
P61224-Q9H4G4	RAP1B-GLIPR2	ranked_0	0.666971	128	53	15.4981	host-host
P61513-P62917	RPL37A-RPL8	ranked_0	0.678227	13	10	36.2754	host-host
P61513-P62917	RPL37A-RPL8	ranked_0	0.678227	13	155	44.4271	host-host
P61513-P62917	RPL37A-RPL8	ranked_0	0.678227	13	177	15.4213	host-host
P61513-P62917	RPL37A-RPL8	ranked_0	0.678227	13	181	10.8408	host-host
P61513-P62917	RPL37A-RPL8	ranked_0	0.678227	13	188	19.4729	host-host
P61513-P62917	RPL37A-RPL8	ranked_0	0.678227	13	234	41.9882	host-host
P61513-P62917	RPL37A-RPL8	ranked_0	0.678227	28	177	9.26736	host-host
P61513-P62917	RPL37A-RPL8	ranked_0	0.678227	28	181	17.225	host-host
P61513-P62917	RPL37A-RPL8	ranked_0	0.678227	7	181	20.6782	host-host
P27348-P63104	YWHAQ-YWHAZ	ranked_1	0.698781	9	85	12.2724	host-host
P27348-P61981	YWHAQ-YWHAG	ranked_0	0.700128	9	88	12.1954	host-host
P27348-P31946	YWHAQ-YWHAB	ranked_1	0.698976	85	11	12.1828	host-host
P27348-P63104	YWHAQ-YWHAZ	ranked_1	0.698781	11	75	12.0408	host-host
P27348-P61981	YWHAQ-YWHAG	ranked_0	0.700128	85	10	12.0058	host-host
P31946-P61981	YWHAB-YWHAG	ranked_4	0.69942	11	77	11.974	host-host
P61981-P63104	YWHAG-YWHAZ	ranked_0	0.700661	11	78	11.9363	host-host
P61981-P63104	YWHAG-YWHAZ	ranked_0	0.700661	10	74	11.7205	host-host
P62258-P63104	YWHAE-YWHAZ	ranked_0	0.700264	11	78	11.6275	host-host
P31946-P63104	YWHAB-YWHAZ	ranked_2	0.697793	11	77	11.3806	host-host
P62805-P84243	H4C1-H3-3A	ranked_3	0.681171	13	123	34.1873	host-host
P62805-P84243	H4C1-H3-3A	ranked_3	0.681171	13	57	47.9616	host-host
P62805-P84243	H4C1-H3-3A	ranked_3	0.681171	13	80	17.7807	host-host
P62805-P84243	H4C1-H3-3A	ranked_3	0.681171	78	80	12.8639	host-host
P62805-P84243	H4C1-H3-3A	ranked_3	0.681171	80	80	9.44176	host-host
P62805-P84243	H4C1-H3-3A	ranked_3	0.681171	92	57	25.9321	host-host
P62805-Q16777	H4C1-H2AC20	ranked_1	0.699783	13	96	30.2576	host-host
P62805-Q16777	H4C1-H2AC20	ranked_1	0.699783	92	37	25.1793	host-host
P62805-Q93077	H4C1-H2AC6	ranked_0	0.702355	13	96	29.7803	host-host
P62805-Q93077	H4C1-H2AC6	ranked_0	0.702355	92	96	12.5667	host-host
P62805-Q99877	H4C1-H2BC15	ranked_1	0.647595	78	86	53.055	host-host
P62805-Q99877	H4C1-H2BC15	ranked_1	0.647595	78	109	32.9667	host-host
P62805-Q99877	H4C1-H2BC15	ranked_1	0.647595	78	117	35.9086	host-host
P62805-Q99877	H4C1-H2BC15	ranked_1	0.647595	78	121	38.7428	host-host
P62805-Q99877	H4C1-H2BC15	ranked_1	0.647595	80	109	31.4419	host-host
P62805-Q99877	H4C1-H2BC15	ranked_1	0.647595	80	117	32.2648	host-host
P62805-Q99877	H4C1-H2BC15	ranked_1	0.647595	92	86	35.556	host-host
P62805-Q99877	H4C1-H2BC15	ranked_1	0.647595	92	35	22.3257	host-host
P62913-P63241	RPL11-EIF5A	ranked_1	0.247676	38	39	33.1197	host-host
P84243-Q99877	H3-3A-H2BC15	ranked_1	0.519327	80	109	27.687	host-host
P84243-Q99877	H3-3A-H2BC15	ranked_1	0.519327	80	117	28.0501	host-host
P84243-Q99877	H3-3A-H2BC15	ranked_1	0.519327	80	121	29.1422	host-host
Q16777-Q99877	H2AC20-H2BC15	ranked_4	0.714123	10	117	33.3763	host-host
Q16777-Q99877	H2AC20-H2BC15	ranked_4	0.714123	10	47	34.8624	host-host
Q16777-Q99877	H2AC20-H2BC15	ranked_4	0.714123	10	121	27.5832	host-host
Q16777-Q99877	H2AC20-H2BC15	ranked_4	0.714123	6	121	38.7326	host-host
Q16777-Q99877	H2AC20-H2BC15	ranked_4	0.714123	37	86	20.2741	host-host
Q16777-Q99877	H2AC20-H2BC15	ranked_4	0.714123	37	35	14.057	host-host
Q16777-Q99877	H2AC20-H2BC15	ranked_4	0.714123	96	109	15.3217	host-host
Q16777-Q99877	H2AC20-H2BC15	ranked_4	0.714123	96	117	25.4038	host-host
Q93077-Q99877	H2AC6-H2BC15	ranked_0	0.720576	96	109	15.3231	host-host
Q99877-Q99878	H2BC15-H2AC14	ranked_0	0.719537	16	121	12.8068	host-host
