## Supplementary Table 5 for "Structural Host-Virus Interactome Profiling of Intact Infected Cells"

### Sheet: SupplementaryTable5
Supplementary Table 5. Ordered predicted PPI interfaces within disordered regional context. Predicted interaction sites were manually curated taking into account known binding modes and structures, sequence similarity, subcellular location and prediction confidence. Sites not meeting these criteria are labeled as 'rejected'- A potential confidence threshold at 60 average pLDDT is indicated.
Multimer	Model_rank	Motif on Chain	start_residue	end_residue	amino acid stretch	number of interface_contacts	average_plddt	GeneNameA	GeneNameB	Manual curation
P04294-P45983	ranked_0	A	35	50	KRPRPNSLPLTTTFRP	16	79.45	UL12	MAPK8	experimentally validated
P04487-P0DMV9	ranked_0	A	16	22	DVYLKGV	7	72.54	US11	HSPA1B	passed
P04487-P07737	ranked_0	A	4	12	TQPPAPVGP	9	72.51	US11	PFN1	passed
P04487-P11142	ranked_3	A	16	23	DVYLKGVP	8	72.12	US11	HSPA8	passed
P04288-P06703	ranked_0	A	464	473	DPVYSTVRRW	10	72	gM	S100A6	passed
P10233-P62136	ranked_0	A	52	58	RGEVRFV	7	70.96	UL49	PPP1CA	experimentally validated
P04487-P62937	ranked_1	A	16	25	DVYLKGVPSA	10	70.48	US11	PPIA	rejected
P04488-Q9BXS5	ranked_1	A	461	470	PTYIRVADSE	10	68.13	gE	AP1M1	passed
P07737-P10233	ranked_0	B	99	104	ARAPPP	6	61.59	PFN1	UL49	passed
P04488-Q9GZQ8	ranked_1	A	505	507	FEI	3	60.86	gE	MAP1LC3B	passed
P10230-Q9P0L0	ranked_0	A	623	627	VYEEI	5	59.91	UL46	VAPA	passed
P10229-Q5VW38	ranked_1	A	27	29	AAW	3	56.61	UL45	GPR107	rejected
P03170-P68104	ranked_3	A	6	8	EMA	3	55.4	US12	EEF1A1	rejected
P04487-Q07020	ranked_0	A	55	58	AGQC	4	55.02	US11	RPL18	rejected
P03170-P31949	ranked_2	A	5	14	LEMADTFLDT	10	54.55	US12	S100A11	rejected
P10185-P50454	ranked_0	A	145	148	VKAG	4	54.24	gL	SERPINH1	rejected
P10233-Q9GZQ8	ranked_0	A	18	22	EYEDL	5	53.62	UL49	MAP1LC3B	passed
P04294-P31946	ranked_1	A	38	41	RPNS	4	53.31	UL12	YWHAB	experimentally validated
P04487-P18124	ranked_0	A	106	111	PRVPRA	6	53.24	US11	RPL7	rejected
P16070-Q69091	ranked_0	B	8	10	LGA	3	52.71	CD44	gD	rejected
O14828-P04488	ranked_1	B	425	427	GAA	3	52.56	SCAMP3	gE	rejected
P10233-Q07020	ranked_0	A	22	24	LYY	3	52.47	UL49	RPL18	rejected
P06487-P62979	ranked_0	A	171	173	TLA	3	52.23	gI	RPS27A	rejected
P04488-Q9BVC6	ranked_0	A	11	13	LGV	3	52.2	gE	TMEM109	rejected
P04487-P46779	ranked_0	A	115	118	PRVP	4	52.07	US11	RPL28	rejected
P10233-P57053	ranked_0	A	57	59	FVQ	3	51.7	UL49	H2BS1	rejected
P03170-P62937	ranked_3	A	8	12	ADTFL	5	51.57	US12	PPIA	rejected
P03170-Q99877	ranked_0	A	8	12	ADTFL	5	51.15	US12	H2BC15	rejected
