## Supplementary Table 6 for "Structural Host-Virus Interactome Profiling of Intact Infected Cells"

### Sheet: Tabelle1
Table S6. Primer sequences used for BAC mutagenesis.
Primer name	Base count	Primer sequence (orientation: from 5' to 3')	Description
HA-UL12-fw	98	CGCGCTCAACCACCGCTCCCCCCACGTCGTCTCGGAAATGTACCCATACGACGTCCCAGACTACGCCGAGTCCATAGGGATAACAGGGTAATCGATTT	inserts the sequence YPYDVPDYA N-terminal to the UL12 ORF
HA-UL12-rv	97	CGGTGCGTCCCGGCGGACATGCTGGGCCTACCGTGGACTCGGCGTAGTCTGGGACGTCGTATGGGTACATTTCCGCCAGTGTTACAACCAATTAACC
UL29-HA-fw	98	GCCCCCCGACAAAAAGGGAGACCTGACGTTGGATATGCTGTACCCATACGACGTCCCAGACTACGCCTGAGGGGTAGGGATAACAGGGTAATCGATTT	inserts the sequence YPYDVPDYA C-terminal to the DBP ORF
UL29-HA-rv	97	CCCCGCCCCGCCCTAGGTTCCCCCACCCCCCAACCCCTCAGGCGTAGTCTGGGACGTCGTATGGGTACAGCATAGCCAGTGTTACAACCAATTAACC
HA-UL34-fw	98	GGTTTACGCGGGCACGCACGCTCCCATCGCGGGCGCCATGTACCCATACGACGTCCCAGACTACGCCGCGGGACTAGGGATAACAGGGTAATCGATTT	inserts the sequence YPYDVPDYA N-terminal to the NEC2 ORF
HA-UL34-rv	97	CGTCACCTGGGTGGCCGGTGTAGGGCTTGCCCAGTCCCGCGGCGTAGTCTGGGACGTCGTATGGGTACATGGCGGCCAGTGTTACAACCAATTAACC
HA-UL47-fw	98	GGTAGCGGACATCCGATAACCCGCGTCTATCGCCACCATGTACCCATACGACGTCCCAGACTACGCCTCGGCTCTAGGGATAACAGGGTAATCGATTT	inserts the sequence YPYDVPDYA N-terminal to the UL47 ORF
HA-UL47-rv	97	TGGATGCGCGCCTCCTGCGCCCCGCGGGTTCGCGAGCCGAGGCGTAGTCTGGGACGTCGTATGGGTACATGGTGGCCAGTGTTACAACCAATTAACC
UL48-HA-fw	98	GATGTTTACCGATGCCCTTGGAATTGACGAGTACGGTGGGTACCCATACGACGTCCCAGACTACGCCTAGGGGGTAGGGATAACAGGGTAATCGATTT	inserts the sequence YPYDVPDYA C-terminal to the UL48 ORF
UL48-HA-rv	97	AAAACCCAGACGGGGGATGCGGGTCCGGTCGCGCCCCCTAGGCGTAGTCTGGGACGTCGTATGGGTACCCACCGGCCAGTGTTACAACCAATTAACC
HA-UL49-fw	98	TTGTCCGCGCATCCGACCCTAGCGTGTTCGTGGAACCATGTACCCATACGACGTCCCAGACTACGCCACCTCTCTAGGGATAACAGGGTAATCGATTT	inserts the sequence YPYDVPDYA N-terminal to the UL49 ORF
HA-UL49-rv	97	GAACCTCCCGCGGACCCGACTTCACGGAGCGGCGAGAGGTGGCGTAGTCTGGGACGTCGTATGGGTACATGGTTGCCAGTGTTACAACCAATTAACC
UL50-HA-fw	98	GAGCGAGCGCGGGACCGGGGGTTTTGGCTCTACCGGTATTTACCCATACGACGTCCCAGACTACGCCTAGCCCATAGGGATAACAGGGTAATCGATTT	inserts the sequence YPYDVPDYA C-terminal to the DUT ORF
UL50-HA-rv	97	CGTTTTTTATTGCCCGGAACGAACCCAAAGCTGTGGGCTAGGCGTAGTCTGGGACGTCGTATGGGTAAATACCGGCCAGTGTTACAACCAATTAACC
HA-US11-fw	98	TCTGGGCGGAGGGTGGTTCCCCCCCGTGGCTCTCGAGATGTACCCATACGACGTCCCAGACTACGCCAGCCAGATAGGGATAACAGGGTAATCGATTT	inserts the sequence YPYDVPDYA N-terminal to the US11 ORF
HA-US11-rv	97	GGTCGCCCGGCCCAACTGGGGCCGGGGGTTGGGTCTGGCTGGCGTAGTCTGGGACGTCGTATGGGTACATCTCGGCCAGTGTTACAACCAATTAACC
UL47-d(669-93)-fw	84	GGTGGACATCATGTCCCAGTTTAGGAAACTGCTGATGGGATAAGCTCCTCCCGATAAAAATAGGGATAACAGGGTAATCGATTT	deletes codons 669 to 693 of the UL47 ORF
UL47-d(669-93)-rv	83	GTCCAGGGCCATCGGGGCGCTTTTTATCGGGAGGAGCTTATCCCATCAGCAGTTTCCTAAGCCAGTGTTACAACCAATTAACC
UL47-d(669-81)-fw	84	GGTGGACATCATGTCCCAGTTTAGGAAACTGCTGATGGGAAGGCGCGCGACCGGGCTGGGTAGGGATAACAGGGTAATCGATTT	deletes codons 669 to 681 of the UL47 ORF
UL47-d(669-81)-rv	83	CTTATGGGCGTGGCGGGCCTCCCAGCCCGGTCGCGCGCCTTCCCATCAGCAGTTTCCTAAGCCAGTGTTACAACCAATTAACC
UL47-d(676-93)-fw	84	TAGGAAACTGCTGATGGGAGACGAGGGGGCCGCCGCCCTGTAAGCTCCTCCCGATAAAAATAGGGATAACAGGGTAATCGATTT	deletes codons 676 to 693 of the UL47 ORF
UL47-d(676-93)-rv	83	GTCCAGGGCCATCGGGGCGCTTTTTATCGGGAGGAGCTTACAGGGCGGCGGCCCCCTCGTGCCAGTGTTACAACCAATTAACC
UL12-P39/L44A-fw	101	CACCCCTCGTGGCCCCGACAGCCCCCCCAAGCGCCCCCGCGCTAACAGTCTTCCGGCGACAACCACCTTCCGTCCCCTAGGGATAACAGGGTAATCGATTT	introduces P39A and L44A mutations into the UL12 ORF
UL12-P39/L44A-rv	100	CGTCTGGGGTGGGGGGGGCAGGGGACGGAAGGTGGTTGTCGCCGGAAGACTGTTAGCGCGGGGGCGCTTGGGGGGGCGCCAGTGTTACAACCAATTAACC
UL12-S41/P43A-fw	91	TCGTGGCCCCGACAGCCCCCCCAAGCGCCCCCGCCCTAACGCTCTTGCGCTGACAACCACCTTCCGTTAGGGATAACAGGGTAATCGATTT	introduces S41A and P43A mutations into the UL12 ORF
UL12-S41/P43A-rv	90	TGGGGTGGGGGGGGCAGGGGACGGAAGGTGGTTGTCAGCGCAAGAGCGTTAGGGCGGGGGCGCTTGGGCCAGTGTTACAACCAATTAACC
UL49-R52/F57A-fw	101	CACCTCCCGCCGTGGCGCCCTACAGACACGCTCGCGCCAGGCGGGCGAGGTCCGTGCCGTCCAGTACGACGAGTCGGTAGGGATAACAGGGTAATCGATTT	introduces R52A and F57A mutations into the UL49 ORF
UL49-R52/F57A-rv	100	GCCCCCGTAGAGGGCATAATCCGACTCGTCGTACTGGACGGCACGGACCTCGCCCGCCTGGCGCGAGCGTGTCTGTAGCCAGTGTTACAACCAATTAACC
